# An integrated multimodal pan-organ atlas of the female reproductive system across the lifespan contextualises gynaecological pathologies

**DOI:** 10.64898/2026.06.10.731198

**Authors:** Celeste E Cohen, Antonio Parraga-Leo, Leticia Rodríguez-Montes, Christina E Kim, Marie Moullet, Ana Paredes, Valentina Lorenzi, Roser Vilarrasa-Blasi, Alexander V Predeus, Krzysztof Polanski, Erick Armingol, Cecilia Icoresi Mazzeo, Brian Rous, Laura Fachal, Bradley T Harris, Carmen Sancho-Serra, Iva Kelava, Magda Marečková, Loren Méar, Nicole D Ulrich, Dilara N Anbarci, Lijiang Fei, Taylor Schissel, Fu Wei, Gustaw Eriksson, Tanja Turunen, Josep Marí Alexandre, Marie-Therese Bammert, Nilay Kuscu, Vicente Pérez-García, Juan Gilabert-Estellés, Frédéric Chalmel, Christian Becker, Krina T Zondervan, Alain Chedotal, Suzannah Williams, Tereza Cindrova-Davies, Nardhy Gomez-Lopez, Semir Beyaz, Antoine D Rolland, Anindita Basu, Aymara Mas, Felipe Vilella, Elisabet Stener-Victorin, Pauliina Damdimopoulou, Carlos Simon, Susana M Chuva de Sousa Lopes, Sarah A Teichmann, Miriam Baumgarten, Cecilia Lindskog, Ariella Shikanov, Saher Sue Hammoud, Carl A Anderson, Luz Garcia-Alonso, Roser Vento-Tormo

## Abstract

Single cell transcriptomics has transformed our knowledge of reproductive tissues, yet studies remain largely organ-specific and temporally limited, leaving an incomplete picture of how cell types are distributed across the reproductive system over a lifetime. Gynaecological conditions affect more than one in four females and frequently span multiple organs and life stages. To advance our understanding and treatment of these conditions, an integrated cellular reference is essential. Here we present the *Human Female Reproductive System Cell Atlas v1*: a single-cell transcriptomic resource integrating more than 2M cells across the ovary, fallopian tube, uterus, cervix and vagina over the lifespan and menstrual cycle, further integrated with spatial transcriptomics and chromatin accessibility profiling to define 210 cell types through community-based annotation. Cross-organ integration resolves shared and organ-specific cellular states, identifying uterine-specific perivascular populations lining uterine spiral arteries, hypoxia-sensing type 3 innate lymphoid cells (ILC3s) enriched in the uterus, and lipid-associated macrophages with distinct subsets in each reproductive organ, including a previously undescribed population shared between the uterus and fallopian tube. Cross-organ integration enables detection of ectopic epithelial populations in otherwise healthy donors, including endometrial-like cells within a paediatric ovary consistent with early endometriosis. Integration with genome-wide association studies (GWAS) reveals that risk variants for major gynecological conditions act in mesenchymal cell states defined by specific transcriptional programmes and spatial or temporal context – for instance, heavy menstrual bleeding risk is enriched in basal fibroblasts (SFRP5⁺) of the regenerative endometrial compartment. An integrated chromatin accessibility atlas provides peak-to-gene maps across reproductive cell types, enabling nomination of disease effector genes and providing the first regulatory evidence linking a Polyendocrine Metabolic Ovarian Syndrome (PMOS) risk locus to *INHBB* in granulosa cells. Together, this resource establishes a cellular and molecular framework for reproductive biology and the pathogenesis of neglected gynaecological conditions.
