## Supplementary Table 2 for "An integrated multimodal pan-organ atlas of the female reproductive system across the lifespan contextualises gynaecological pathologies"

### Sheet: A. HCA_femaleRepSys_v1_celltype
Supplementary Table 2. Cell labels, taxonomic classification and markers defining the Human Female Reproductive System Cell Atlas v1.
A, HCA cell type classification system used in the atlas, in which each HCA cell type label is constructed hierarchically as: lineage + broad cell type + fine cell type.
B, Structured cell classification developed within the HCA Reproduction Network for the Human Female Reproductive System Cell Atlas v1. For each atlas HCA cell type label defined in A, the table provides the corresponding classification in a four-level hierarchy, from lineage-level categories (L1) to increasingly resolved cell type and cell state annotations (L2–L4). The table also includes posit…
celltype_HCA_lineage	celltype_HCA_broad	celltype_HCA_fine
endothelial	Endo_artery	Endo_artery
endothelial	Endo_cap	Endo_cap_tip
endothelial	Endo_cap	Endo_cap_kidney
endothelial	Endo_cap	Endo_cap_Cyc
endothelial	Endo_cap	Endo_cap_APCDD1
endothelial	Endo_cap	Endo_cap
endothelial	Endo_lymp	Endo_lymp
endothelial	Endo_ven	Endo_ven_tpcv
endothelial	Endo_ven	Endo_ven_pcv
endothelial	Endo_ven	Endo_ven_hev
endothelial	Endo_ven	Endo_ven_apcv
epithelial	Epi_CervixMucinous	Epi_CervixMucinous_Secretory
epithelial	Epi_CervixMucinous	Epi_CervixMucinous
epithelial	Epi_CervixSquamous	Epi_CervixSquamous_Cyc
epithelial	Epi_CervixSquamous	Epi_CervixSquamous
epithelial	Epi_EctocervixVaginaSquamous	Epi_EctocervixVaginaSquamous
epithelial	Epi_EndoCil	Epi_EndoCil_eProf
epithelial	Epi_EndoCil	Epi_EndoCil_Diff
epithelial	Epi_EndoCil	Epi_EndoCil_Cyc
epithelial	Epi_EndoGland	Epi_EndoGland_nEMC
epithelial	Epi_EndoGlandBas	Epi_EndoGlandBas_WIF1
epithelial	Epi_EndoGlandBas	Epi_EndoGlandBas
epithelial	Epi_EndoGlandFun	Epi_EndoGlandFun_Prof_Cyc
epithelial	Epi_EndoGlandFun	Epi_EndoGlandFun_Prof
epithelial	Epi_EndoGlandFun	Epi_EndoGlandFun_mSec
epithelial	Epi_EndoGlandFun	Epi_EndoGlandFun_Menstr
epithelial	Epi_EndoGlandFun	Epi_EndoGlandFun_lSec
epithelial	Epi_EndoGlandFun	Epi_EndoGlandFun_lProf
epithelial	Epi_EndoGlandFun	Epi_EndoGlandFun_emSec
epithelial	Epi_EndoGlandLum	Epi_EndoGlandLum_Prof
epithelial	Epi_EndoGlandLum	Epi_EndoGlandLum_mSec
epithelial	Epi_EndoGlandLum	Epi_EndoGlandLum_eSec
epithelial	Epi_EndoMucinous	Epi_EndoMucinous
epithelial	Epi_FallopianCil	Epi_FallopianCil_Fetal
epithelial	Epi_FallopianCil	Epi_FallopianCil_Early
epithelial	Epi_FallopianCil	Epi_FallopianCil_Diff
epithelial	Epi_FallopianCil	Epi_FallopianCil_Cyc
epithelial	Epi_FallopianSec	Epi_FallopianSec_OVGP1lo
epithelial	Epi_FallopianSec	Epi_FallopianSec_OVGP1hi_EstrInd
epithelial	Epi_FallopianSec	Epi_FallopianSec_Fetal
epithelial	Epi_FallopianSec	Epi_FallopianSec_Cyc
epithelial	Epi_GenitalSurf	Epi_GenitalSurf_Fetal
epithelial	Epi_MesonephricTub	Epi_MesonephricTub_Fetal
epithelial	Epi_Mullerian	Epi_Mullerian_Undiff
epithelial	Epi_OvarianInclCil	Epi_OvarianInclCil
epithelial	Epi_OvarianInclSec	Epi_OvarianInclSec
epithelial	Epi_ParatubalIncl	Epi_ParatubalIncl_squamous
epithelial	Epi_PrepuceSquamous	Epi_PrepuceSquamous_Fetal
epithelial	Epi_reteOvarii	Epi_reteOvarii_Fetal_Undiff
epithelial	Epi_UGS	Epi_UGS_Undiff
epithelial	Epi_UrethralSquamous	Epi_UrethralSquamous_Fetal
epithelial	Epi_Uterocervical	Epi_Uterocervical_Fetal
epithelial	Epi_Vagina	Epi_Vagina_Upper_Fetal
epithelial	Epi_Vagina	Epi_Vagina_Lower_Fetal
germ_cell	Germcell_GGCs	Germcell_GGCs
germ_cell	Germcell_Oogonia	Germcell_Oogonia_premeiotic
germ_cell	Germcell_Oogonia	Germcell_Oogonia_meiotic
germ_cell	Germcell_PGC	Germcell_PGC_Cyc
germ_cell	Germcell_PGC	Germcell_PGC
germ_cell	Germcell_PrimaryOocyte	Germcell_PrimaryOocyte_ZP4
germ_cell	Germcell_PrimaryOocyte	Germcell_PrimaryOocyte_Fetal
gonadal_supporting	Gonadal_preGranulosa-CEderived	Gonadal_preGranulosa-CEderived
gonadal_supporting	Gonadal_preGranulosa-OSEderived	Gonadal_preGranulosa-OSEderived_late
gonadal_supporting	Gonadal_preGranulosa-OSEderived	Gonadal_preGranulosa-OSEderived_early
gonadal_supporting	Gonadal_SomaticPrec	Gonadal_SomaticPrec
gonadal_supporting	Gonadal_SupportingUndiff	Gonadal_SupportingUndiff
gonadal_supporting	Granulosa_AMHneg	Granulosa_AMHneg_Squamous
gonadal_supporting	Granulosa_AMHneg	Granulosa_AMHneg_Atretic
gonadal_supporting	Granulosa_AMHpos	Granulosa_AMHpos_Steroidogenic
gonadal_supporting	Granulosa_AMHpos	Granulosa_AMHpos_nonSteroidogenic_early
gonadal_supporting	Granulosa_AMHpos	Granulosa_AMHpos_nonSteroidogenic
gonadal_supporting	Granulosa_AMHpos	Granulosa_AMHpos_Cyc
gonadal_supporting	Granulosa_AMHpos	Granulosa_AMHpos_Atretic
gonadal_supporting	Granulosa_sq	Granulosa_sq_Fetal
immune	Immune_B_cells	Immune_SmallPreB
immune	Immune_B_cells	Immune_ProB
immune	Immune_B_cells	Immune_Plasma_λ
immune	Immune_B_cells	Immune_Plasma_κ
immune	Immune_B_cells	Immune_NaiveB
immune	Immune_B_cells	Immune_MemoryB
immune	Immune_B_cells	Immune_LargePreB
immune	Immune_B_cells	Immune_ImmatureB
immune	Immune_Conventional_DC	Immune_cDC2_CD207hi
immune	Immune_Conventional_DC	Immune_cDC2
immune	Immune_Conventional_DC	Immune_cDC1
immune	Immune_Erythroid	Immune_LateErythroid
immune	Immune_Erythroid	Immune_EarlyMidErythroid
immune	Immune_Granulocytes	Immune_Neutrophils
immune	Immune_Granulocytes	Immune_Mast
immune	Immune_Granulocytes	Immune_BasoEosino
immune	Immune_Haematopoietic_progenitor_cells	Immune_HPC
immune	Immune_ILC	Immune_ILC3_NCRlo
immune	Immune_ILC	Immune_ILC3_NCRhi
immune	Immune_Macrophages	Immune_uMac_Inf
immune	Immune_Macrophages	Immune_uftLAM
immune	Immune_Macrophages	Immune_oLAM
immune	Immune_Macrophages	Immune_Mac_Transitional
immune	Immune_Macrophages	Immune_Mac_LYVE1hi
immune	Immune_Macrophages	Immune_Mac_Cyc
immune	Immune_Megakaryocytes/platelets	Immune_MegaPlat
immune	Immune_Monocytes	Immune_MO_NonClassical
immune	Immune_Monocytes	Immune_MO_Classical
immune	Immune_Myeloid_progenitors	Immune_NMP_Promyelocytes
immune	Immune_Myeloid_progenitors	Immune_MEMP
immune	Immune_NK_cells	Immune_uNK3
immune	Immune_NK_cells	Immune_uNK2
immune	Immune_NK_cells	Immune_uNK1
immune	Immune_NK_cells	Immune_NK_Cyc
immune	Immune_NK_cells	Immune_NK_CD56dim_CD16dim_SPTSSBhi
immune	Immune_NK_cells	Immune_NK_CD16hi
immune	Immune_Non-conventional_DC	Immune_tolDC
immune	Immune_Non-conventional_DC	Immune_pDC
immune	Immune_Non-conventional_DC	Immune_mregDC
immune	Immune_Non-conventional_DC	Immune_ASDC
immune	Immune_T_cells	Immune_γδT_Vγ9Vδ2
immune	Immune_T_cells	Immune_T_Cyc
immune	Immune_T_cells	Immune_NKT_γδT_Vδ1
immune	Immune_T_cells	Immune_MAIT
immune	Immune_T_cells	Immune_CD8_T_RM_GZMKhi
immune	Immune_T_cells	Immune_CD8_T_RM
immune	Immune_T_cells	Immune_CD8_T_EM
immune	Immune_T_cells	Immune_CD8_NaiveT
immune	Immune_T_cells	Immune_CD4_Treg_Cyc
immune	Immune_T_cells	Immune_CD4_Treg
immune	Immune_T_cells	Immune_CD4_Th17_SCMlike
immune	Immune_T_cells	Immune_CD4_Th17
immune	Immune_T_cells	Immune_CD4_T_Unpolarised
immune	Immune_T_cells	Immune_CD4_NaiveT
mesenchymal	Mesen_AdvFib	Mesen_AdvFib_PI16low
mesenchymal	Mesen_AdvFib	Mesen_AdvFib_PI16hi
mesenchymal	Mesen_AdvFib	Mesen_AdvFib_Intr
mesenchymal	Mesen_CervixFib	Mesen_CervixFib_Fetal
mesenchymal	Mesen_CervixFib	Mesen_CervixFib
mesenchymal	Mesen_CervixVaginaSMCs	Mesen_CervixVaginaSMCs_Fetal
mesenchymal	Mesen_CorpusCavernosumFib	Mesen_CorpusCavernosumFib_Fetal
mesenchymal	Mesen_CorpusSpongiosumFib	Mesen_CorpusSpongiosumFib_Fetal
mesenchymal	Mesen_EndoGlandBas	Mesen_EndoGlandBas
mesenchymal	Mesen_EndoStromalFib	Mesen_EndoStromalFib_Prolif_Cyc
mesenchymal	Mesen_EndoStromalFib	Mesen_EndoStromalFib_Prolif
mesenchymal	Mesen_EndoStromalFib	Mesen_EndoStromalFib_nEMC_Sec
mesenchymal	Mesen_EndoStromalFib	Mesen_EndoStromalFib_nEMC_Cyc
mesenchymal	Mesen_EndoStromalFib	Mesen_EndoStromalFib_nEMC
mesenchymal	Mesen_EndoStromalFib	Mesen_EndoStromalFib_mSec
mesenchymal	Mesen_EndoStromalFib	Mesen_EndoStromalFib_MenstrualFluid
mesenchymal	Mesen_EndoStromalFib	Mesen_EndoStromalFib_MenstrualEutopic
mesenchymal	Mesen_EndoStromalFib	Mesen_EndoStromalFib_Menopause
mesenchymal	Mesen_EndoStromalFib	Mesen_EndoStromalFib_lSec
mesenchymal	Mesen_EndoStromalFib	Mesen_EndoStromalFib_eSec
mesenchymal	Mesen_EpoophronFib	Mesen_EpoophronFib_Fetal
mesenchymal	Mesen_FallopianFib	Mesen_FallopianFib_Fetal
mesenchymal	Mesen_FallopianFib	Mesen_FallopianFib
mesenchymal	Mesen_FallopianLig	Mesen_FallopianLig_Fetal
mesenchymal	Mesen_FallopianSMCs	Mesen_FallopianSMCs_Fetal
mesenchymal	Mesen_GlansFib	Mesen_GlansFib_Fetal
mesenchymal	Mesen_GonadalFib	Mesen_GonadalFib_Undiff
mesenchymal	Mesen_LabiaFib	Mesen_LabiaFib_Fetal
mesenchymal	Mesen_LabioScrotalSwelling	Mesen_LabioScrotalSwelling_Fetal
mesenchymal	Mesen_MesonephricFib	Mesen_MesonephricFib_Fetal
mesenchymal	Mesen_MullerianFib	Mesen_MullerianFib
mesenchymal	Mesen_OvarianFib	Mesen_OvarianFib_Perifol
mesenchymal	Mesen_OvarianFib	Mesen_OvarianFib_Outcor
mesenchymal	Mesen_OvarianFib	Mesen_OvarianFib_Medulla_SMCsLike
mesenchymal	Mesen_OvarianFib	Mesen_OvarianFib_InncorMedulla
mesenchymal	Mesen_OvarianFib	Mesen_OvarianFib_Fetal
mesenchymal	Mesen_OvarianFib	Mesen_OvarianFib_AdvLike
mesenchymal	Mesen_OvarianInclFib	Mesen_OvarianInclFib
mesenchymal	Mesen_Pericyte	Mesen_Pericyte_SMCsIntr
mesenchymal	Mesen_Pericyte	Mesen_Pericyte_EndoStromalLike_MenstrualFluid
mesenchymal	Mesen_Pericyte	Mesen_Pericyte_EndoStromalLike
mesenchymal	Mesen_Pericyte	Mesen_Pericyte_EndoSpiralArt
mesenchymal	Mesen_Pericyte	Mesen_Pericyte_Cyc
mesenchymal	Mesen_Pericyte	Mesen_Pericyte
mesenchymal	Mesen_Prepuce	Mesen_Prepuce_Fetal
mesenchymal	Mesen_PV	Mesen_PV_Fetal
mesenchymal	Mesen_SMCs	Mesen_SMCs
mesenchymal	Mesen_Theca	Mesen_Theca_Interna_Steroid
mesenchymal	Mesen_Theca	Mesen_Theca_Interna_Perifol
mesenchymal	Mesen_Theca	Mesen_Theca_Interna_Cyc
mesenchymal	Mesen_Theca	Mesen_Theca_Externa
mesenchymal	Mesen_Theca	Mesen_Theca_Atretic
mesenchymal	Mesen_UGSFib	Mesen_UGSFib_Upper
mesenchymal	Mesen_UGSFib	Mesen_UGSFib_Lower
mesenchymal	Mesen_UGSLig	Mesen_UGSLig
mesenchymal	Mesen_UGSSMCs	Mesen_UGSSMCs
mesenchymal	Mesen_UterotubalJunctionFib	Mesen_UterotubalJunctionFib
mesenchymal	Mesen_UterusFib	Mesen_UterusFib_Fetal
mesenchymal	Mesen_UterusLig	Mesen_UterusLig_Fetal
mesenchymal	Mesen_UterusSMCs	Mesen_UterusSMCs_Fetal
mesenchymal	Mesen_VaginaFib	Mesen_VaginaFib_Upper_Fetal
mesenchymal	Mesen_VaginaFib	Mesen_VaginaFib_Lower_Fetal
mesenchymal	Mesen_VaginaFib	Mesen_VaginaFib
mesenchymal	Mesen_VaginaSMCs	Mesen_VaginaSMCs_Lower_Fetal
mesenchymal	Mesen_vSMCs	Mesen_vSMCs_medArt
mesenchymal	Mesen_vSMCs	Mesen_vSMCs_largeArt
mesothelial	Meso_OSE	Meso_OSE_Fetal
mesothelial	Meso_OSE	Meso_OSE
mesothelial	Meso_ParamesoCoelEpi	Meso_ParamesoCoelEpi
mesothelial	Meso_Peritoneal	Meso_Peritoneal_Fetal
mesothelial	Meso_serosa	Meso_serosa
neural	Neural_Melanocyte	Neural_Melanocyte_Fetal
neural	Neural_Schwann	Neural_Schwann_Precursor
neural	Neural_Schwann	Neural_Schwann_myelinating
neural	Neural_Schwann	Neural_Schwann_Immature
neural	Neural_Schwann	Neural_Schwann_Fetal
neural	Neural_Schwann	Neural_Schwann_Cyc
neural	Neural_Schwann	Neural_Schwann
neural	Neural_SympatheticNeurons	Neural_SympatheticNeurons_Noradrenergic
neural	Neural_SympatheticNeurons	Neural_SympatheticNeurons_Immature_Cyc
neural	Neural_SympatheticNeurons	Neural_SympatheticNeurons_Immature

### Sheet: B. HCA_femaleRepSys_v1_celltype
celltype_HCA	L1	L2	L3	L4	Markers_positive	Markers_negative (optional)	Celltype_description	Alternative_celltype_labels
Immune_HPC	Immune	Progenitors	Haematopoietic progenitors	Haematopoietic progenitors	CD34;SPINK2;HOPX;PROM1;GATA2;SELL;SMIM24;PRSS57	GATA1	Lack of GATA1 expression indicates that theses have not yet committed to megakaryocyte/erythroid lineage.	HPC
Immune_MEMP	Immune	Progenitors	Myeloid progenitors	Megakaryocyte-erythroid-mast progenitors	GATA1;GATA2;FCER1A;TESPA1;CD34;HBD;KLF1;PRSS57		A cluster of adult HPCs, which are GATA1+, reside within this cluster, suggesting that they might be transitioning towards a megakaryocyte/erythroid fate.	MEMP
Immune_NMP_Promyelocytes	Immune	Progenitors	Myeloid progenitors	Neutrophil-myeloid progenitors and promyelocytes	MS4A3;MPO;PRTN3;AZU1;ELANE;CTSG;PRSS57		MS4A3, MPO expression are suggestive of NMP. PRTN3, ELANE, and CTSG expression suggest promyelocyte.	NMP
Immune_BasoEosino	Immune	Myeloid	Granulocytes	Basophils and eosinophils	CLC;CCR3;CACNG8;THSD7A;MS4A3;CPA3	KIT
Immune_Neutrophils	Immune	Myeloid	Granulocytes	Neutrophils	CXCR1;CXCR2;ALPL;CMTM2;FCGR3B;CNTNAP3;MME
Immune_Mast	Immune	Myeloid	Granulocytes	Mast	TPSAB1;TPSB2;CADPS;CPA3;KIT
Immune_MegaPlat	Immune	Myeloid	Megakaryocytes/platelets		PF4;CMTM5;ITGA2B;PPBP;TUBB1;GP1BA;GP1BB;MPIG6B;CLEC1B;GATA1	PRSS57
Immune_EarlyMidErythroid	Immune	Myeloid	Erythroid	Early- and mid-erythroid	GATA1;TFRC;CD36;APOC1,GATA2;KCNH2;KLF1;GYPA;GYPB;HBA1;HBA2	CD34;CD38
Immune_LateErythroid	Immune	Myeloid	Erythroid	Late erythroid	HBA1;HBA2;HBM;BPGM;GYPA;GYPB;	CD34;CD38;GATA2;KCNH2	Compared to EarlyMidErythroid, exhibits lower expression of GATA1, KLF1 and higher expression of BPGM.
Immune_MO_Classical	Immune	Myeloid	Monocytes	Classical monocytes	S100A12;CD14;CDA	CDKN1C;PTP4A3
Immune_MO_NonClassical	Immune	Myeloid	Monocytes	Non-classical monocytes	PTP4A3;HES4;CDKN1C;FCGR3A;CDA	S100A12
Immune_Mac_LYVE1hi	Immune	Myeloid	Macrophages	Macrophages LYVE1+	LYVE1;FOLR2;SELENOP
Immune_Mac_Transitional	Immune	Myeloid	Macrophages	Intermediate monocyte-derived macrophages	S100A9;CD68	LYVE1;FCGBP;EREG;CDA;S100A12;PTP4A3	Heterogeneous population lacking specific markers.
Immune_uftLAM	Immune	Myeloid	Macrophages	Uterine and fallopian tube lipid-associated macrophages	FCGBP;PADI2;KCNQ3;CX3CR1;PCNX2;MACC1;VASH1;OLFML3;TMEM156;HTRA1;FAM149A;IFNLR1;C3;TENM4;
Immune_oLAM	Immune	Myeloid	Macrophages	Ovarian lipid-associated macrophages	DHRS9;RARRES1;CCL18;CHIT1;OTOA;KCNJ5;HS3ST2;NUPR1
Immune_uMac_Inf	Immune	Myeloid	Macrophages	Inflammatory uterine macrophages	EREG;INHBA;CXCL5;ANGPTL4;MMP19;ACKR3;TGM2;IL1A;MARCO;ANPEP
Immune_Mac_Cyc	Immune	Myeloid	Macrophages	Macrophages cycling	MKI67;CD68
Immune_cDC1	Immune	DC	Conventional DC	Conventional DC Type 1	CLEC9A;XCR1;FLT3
Immune_cDC2	Immune	DC	Conventional DC	Conventional DC Type 2	CD1C;CD1E;FCER1A;FLT3	CD207
Immune_cDC2_CD207hi	Immune	DC	Conventional DC	Conventional DC Type 2 CD207+	CD207;CD1C;CD1E;FCER1A;FLT3
Immune_pDC	Immune	DC	Non-conventional DC	Plasmacytoid DC	LILRA4;CLEC4C;PTPRS;SCT;PHEX;EPHB1;LRRC26;CUX2;JCHAIN	AXL;SIGLEC6
Immune_ASDC	Immune	DC	Non-conventional DC	Plasmacytoid DC AXL+ SIGLEC6+	AXL;SIGLEC6;PPP1R14A;LILRA4;CLEC4C;PTPRS;SCT		pDC-like subset of AXL/SIGLEC6-expressing DCs (AS DC) as described by Villani et al., 2017.
Immune_mregDC	Immune	DC	Non-conventional DC	Mature DC	CCL22;LAMP3;CCL19;CD274;PDCD1LG2;CD200;CD40;CCR7;IL12B		DC subset, described by Maier et al., 2020, that co-expresses immunoregulatory molecules and maturation genes. This programme is upregulated by cDC1/2 upon the uptake of tumour antigens.
Immune_tolDC	Immune	DC	Non-conventional DC	Tolerizing DC	PRDM16;RORC;IDO1;FLT3	CLEC9A;XCR1;CD1C;CD1E;FCER1A;CD207	DC subset characterised by co-expression of transcription factors PRDM16 and RORC. Fu et al. first identified tolDCs as crucial for inducing peripheral Tregs against foreign antigens derived from food and commensal microbiota within the gastrointestinal tract.
Immune_ProB	Immune	Lymphoid	B	Pro-B	CD34;DNTT;RAG1;RAG2;LEF1;EBF1;VPREB1;CD24;MME;IGLL1	IKZF2	Contains both early and late pro-B cells.
Immune_LargePreB	Immune	Lymphoid	B	Large pre-B	IKZF2;ZEB2;IGLL1;VPREB1;CD24	CD34;IGLC1	DNTT, RAG1/2 expression is lower. Cycling.
Immune_SmallPreB	Immune	Lymphoid	B	Small pre-B	CCDC191;RAG1;RAG2;IGLC1;IKZF2;ZEB2	CD34;DNTT	LEF1 expression is lower.
Immune_ImmatureB	Immune	Lymphoid	B	Immature B	MS4A1;IGLC1	CD34;DNTT;VPREB1;LEF1	IKZF2 expression is lower.
Immune_NaiveB	Immune	Lymphoid	B	Naive B	IGHD;FCRL1
Immune_MemoryB	Immune	Lymphoid	B	Memory B	TNFRSF13B;IGHG1;IGHA1;IGHA2	IGHD
Immune_Plasma_κ	Immune	Lymphoid	B	Plasmas κ-restricted	IGKC;IGHA1;IGHA2
Immune_Plasma_λ	Immune	Lymphoid	B	Plasmas λ-restricted	IGLC3;IGLC2;IGLC1;IGHA1;IGHA2
Immune_CD4_NaiveT	Immune	Lymphoid	T	CD4+ naive T	CD4;LEF1;MAL;CCR7;TCF7;SELL			Modular nomenclature: CD4+ TN
Immune_CD4_T_Unpolarised	Immune	Lymphoid	T	CD4+ T unpolarised	CD4			Modular nomenclature: CD4+ T
Immune_CD4_Th17	Immune	Lymphoid	T	CD4+ Th17	CD4;CCR6;RORC;IL17A	CCR4		Modular nomenclature: CD4+ Th17D
Immune_CD4_Th17_SCMlike	Immune	Lymphoid	T	CD4+ Th17 stem memory-like	CD4;CCR6;RORC;CCR4;FAS;CCR7;CD27;CD28;SELL	EOMES	Express Th17 markers, but also markers of both naive and memory T cells, which is consistent with a TSCM phenotype (Wang et al., 2021). Contains a small IL22+ subset.	Modular nomenclature: CD4+ Th17SM
Immune_CD4_Treg	Immune	Lymphoid	T	CD4+ regulatory T	CD4;FOXP3;CTLA4;IL2RA;FANK1;TIGIT;RTKN2			Modular nomenclature: CD4+ Treg
Immune_CD8_NaiveT	Immune	Lymphoid	T	CD8+ naive T	CD8A;CD8B;LEF1;MAL;CCR7;TCF7;SELL			Modular nomenclature: CD8+ TN
Immune_CD8_T_RM	Immune	Lymphoid	T	CD8+ tissue-resident memory T	CD8A;CD8B;ITGA1;ITGAE;CD101;CXCR6	GZMK;KLF2;SELL;CCR7	A portion of this cluster expresses GZMB, but not GZMK.	Modular nomenclature: CD8+ TDRM
Immune_CD8_T_RM_GZMKhi	Immune	Lymphoid	T	CD8+ tissue-resident memory T GZMKhi	CD8A;CD8B;GZMK;ITGAE;ITGA1;CXCR6	SELL	Downregulates canonical tissue-resident memory markers relative to CD8_T_RM cluster. Expresses GZMK, but not GZMB.	Modular nomenclature: CD8+ TDRM (GZMKhi)
Immune_CD8_T_EM	Immune	Lymphoid	T	CD8+ effector memory T	CD8A;CD8B;CX3CR1;FGFBP2;ADGRG1;B3GAT1;GZMB;KLRG1	CCR7	CX3CR1, KLRG1, GZMB, and perforin expression is consistent with a TEMRA phenotype, poised for rapid cytolytic activity (Masopust et al., 2026). Contains a subset that is enriched in menstural fluid and is SELL+ - this might be more central memory-like.	Modular nomenclature: CD8+ TDM
Immune_MAIT	Immune	Lymphoid	T	Mucosal-associated invariant T	CD8A;CCR6;RORC;SLC4A10;SCART1;ITGAE;CXCR6;ITGA1	CD4	Two potential states: CA10+, GZMK-, and GZMK+, CA10-. Expresses several tissue-residency markers (ITGAE, ITGA1, CXCR6).	Modular nomenclature: MAIT DR
Immune_NKT_γδT_Vδ1	Immune	Lymphoid	T	NKT and Vδ1+ γδT	CD3D;NCAM1;TRDV1;ITGAE;CXCR6;ITGA1		Expresses several tissue-residency markers (ITGAE, ITGA1, CXCR6).	Modular nomenclature: NKT/Vδ1+ γδT DR
Immune_γδT_Vγ9Vδ2	Immune	Lymphoid	T	Vγ9/Vδ2+ γδT	CD3D;TRGV9;TRDV2;CXCR6;ITGAE		Present only in fetal samples. Lack homing receptors and expresses some tissue-residency markers (ITGAE, CXCR6).	Modular nomenclature: Vγ9+Vδ2+ γδT D
Immune_T_Cyc	Immune	Lymphoid	T	CD4+ CD8+ T cycling	MKI67;CD8A;CD8B;CD4;CD3D
Immune_CD4_Treg_Cyc	Immune	Lymphoid	T	CD4+ regulatory T cycling	MKI67;CD4;FOXP3
Immune_ILC3_NCRhi	Immune	Lymphoid	ILC	ILC3 NKp44+	NCR2;PCDH9;SORCS1;PDZD2;PPP1R9A;KIT;TOX2;IL23R	CA10
Immune_ILC3_NCRlo	Immune	Lymphoid	ILC	ILC3 NKp44-	CA10;KIT;TOX2;IL23R	PCDH9;SORCS1;PDZD2;PPP1R9A	NCR2 expression is lower compared to ILC3_NCRhi.
Immune_NK_CD16hi	Immune	Lymphoid	NK	NK CD16hi CD56dim	FGFBP2;S1PR5;ADGRG1;SPON2;KLRF1;FCGR3A;CX3CR1	CD3D	CD56 expression is low.
Immune_uNK1	Immune	Lymphoid	NK	Uterine NK CD56hi CD16lo B4GALNThi	NCAM1;B4GALNT1;ENTPD1;SPINK2;LILRB1;IGFBP7	CD3D;FCGR3A	First described by Vento-Tormo et al., 2018.	dNK1
Immune_uNK2	Immune	Lymphoid	NK	Uterine NK CD56hi CD16lo XCLhi	NCAM1;XCL1;PLXNA4;ITGB2	CD3D;FCGR3A	First described by Vento-Tormo et al., 2018.	dNK2
Immune_uNK3	Immune	Lymphoid	NK	Uterine NK CD56hi CD16lo CD160hi	NCAM1;CD160;CXCR4;TIGIT;ITGB2	CD3D;FCGR3A	First described by Vento-Tormo et al., 2018.	dNK3
Immune_NK_CD56dim_CD16dim_SPTSSBhi	Immune	Lymphoid	NK	NK CD56dim CD16dim SPTSSBhi	SPTSSB;TNFRSF11A;KLRF1;ZMAT4;IL18RAP;MLC1;SELL;IL12RB2; IL7R	CD3D	Both CD56 and CD16 expression are low. High SELL and IL7R expression compared to the other NK subsets suggests this is a more progenitor-like state.
Immune_NK_Cyc	Immune	Lymphoid	NK	NK cycling	MKI67;NKG7	CD3D
Epi_Cil	Epithelial	Ciliated epithelial			EPCAM;PIFO;FOXJ1
Epi_Sec	Epithelial	Secretory epithelial			EPCAM	PIFO;BPIFB1KRT5;TP63;DSG3
Epi_Mucinous	Epithelial	Mucinous epithelial			EPCAM;BPIFB1;MUC5AC;RUNX3
Epi_Squamous	Epithelial	Squamous epithelial			EPCAM;KRT5;TP63;DSG3
Epi_EndoCil	Epithelial	Ciliated epithelial	Endometrial ciliated epithelial		EPCAM;PAX8;PIFO;FOXJ1	WT1
Epi_EndoCil_eProf	Epithelial	Ciliated epithelial	Endometrial ciliated epithelial	Endometrial ciliated epithelial of early proliferative	MUC12;CDC20B;LGR5
Epi_EndoCil_Diff	Epithelial	Ciliated epithelial	Endometrial ciliated epithelial	Endometrial ciliated epithelial of differentiated		MUC12;CDC20B;SPDEF
Epi_EndoCil_Cyc	Epithelial	Ciliated epithelial	Endometrial ciliated epithelial	Endometrial ciliated epithelial cycling	MKI67
Epi_EndoGland	Epithelial	Secretory epithelial	Endometrial glandular epithelial		PAX8	PIFO;FOXJ1;WT1
Epi_EndoGland_nEMC	Epithelial	Secretory epithelial	Endometrial glandular epithelial	Endometrial glandular epithelial in no endogenous menstrual cycle (nEMC)			Heterogeneous population;depends on the hormonal treatment
Epi_EndoGlandBas	Epithelial	Secretory epithelial	Endometrial basalis glandular epithelial		PAX8;SLC6A2;CDH2;CYP24A1	PIFO;FOXJ1;WT1	This population is a more defiend subtype than the basalis eptihelial progenitos defined by Nguyen et al 2017
Epi_EndoGlandBas_WIF1	Epithelial	Secretory epithelial	Endometrial basalis glandular epithelial	Endometrial basalis glandular epithelial of WIF1+	WIF1
Epi_EndoGlandFun	Epithelial	Secretory epithelial	Endometrial functionalis glandular epithelia		PAX8	PIFO;FOXJ1;WT1
Epi_EndoGlandFun_Prof	Epithelial	Secretory epithelial	Endometrial functionalis glandular epithelia	Endometrial functionalis glandular epithelial of proliferative phase	SOX9;MMP7;TRH;IHH	S100P;SCGB2A2
Epi_EndoGlandFun_Prof_Cyc	Epithelial	Secretory epithelial	Endometrial functionalis glandular epithelia	Endometrial functionalis glandular epithelial of proliferative phase cycling	MKI67
Epi_EndoGlandFun_lProf	Epithelial	Secretory epithelial	Endometrial functionalis glandular epithelia	Endometrial functionalis glandular epithelial of late proliferative/early secretory phase	SOX9;TRH;IHH;SPP1;C2CDA2	S100P;SCGB2A2
Epi_EndoGlandFun_emSec	Epithelial	Secretory epithelial	Endometrial functionalis glandular epithelia	Endometrial functionalis glandular epithelial of early-mid secretory phase	SPP1;S100P;SCGB2A2	PGR;SPDEF	While PAEP is not specific to this population;but these upregulate PAEP
Epi_EndoGlandFun_mSec	Epithelial	Secretory epithelial	Endometrial functionalis glandular epithelia	Endometrial functionalis glandular epithelial of mid secretory phase	SPP1;S100P;DPP4	PGR;SPDEF	While PAEP is not specific to this population;but these upregulate PAEP
Epi_EndoGlandFun_lSec	Epithelial	Secretory epithelial	Endometrial functionalis glandular epithelia	Endometrial functionalis glandular epithelial of late secretory phase	SPP1;DPP4	PGR;SPDEF	While PAEP is not specific to this population;but these upregulate PAEP
Epi_EndoGlandFun_Menstr	Epithelial	Secretory epithelial	Endometrial functionalis glandular epithelia	Endometrial functionalis glandular epithelial of menstrual phase	SPP1	PGR;SPDEF	While PAEP is not specific to this population;but these upregulate PAEP
Epi_EndoGlandLum	Epithelial	Secretory epithelial	Endometrial luminal glandular epithelial		PAX8;SULT1E1;CLDN22;LGR5	WT1
Epi_EndoGlandLum_Prof	Epithelial	Secretory epithelial	Endometrial luminal glandular epithelial	Endometrial luminal glandular epithelial of of proliferative phase	MMP7;WNT7A
Epi_EndoGlandLum_eSec	Epithelial	Secretory epithelial	Endometrial luminal glandular epithelial	Endometrial luminal glandular epithelial of of early secretory	GPX3;IL6
Epi_EndoGlandLum_mSec	Epithelial	Secretory epithelial	Endometrial luminal glandular epithelial	Endometrial luminal glandular epithelial of of secretory phase	LEFTY1;IL6	SPDEF
Epi_EndoMucinous	Epithelial	Mucinous epithelial	Endometrial mucinous secretory epithelial		EPCAM;BPIFB1;MUC5AC;RUNX3	WT1		AR epithelial
Epi_CervixMucinous	Epithelial	Mucinous epithelial	Cervix mucinous secretory epithelial		EPCAM;BPIFB1;MUC5AC;RUNX3	WT1
Epi_CervixMucinous_Secretory	Epithelial	Mucinous epithelial	Cervix mucinous secretory epithelial		S100P;TFF1
Epi_CervixSquamous	Epithelial	Squamous epithelial	Cervix squamous epithelial		EPCAM;KRT5;TP63;DSG3;GATA3	PAX8;EMX2;WT1
Epi_CervixSquamous_Cyc	Epithelial	Squamous epithelial	Cervix squamous epithelial	Cervix squamous epithelial cycling	MKI67
Epi_EctocervixVaginaSquamous	Epithelial	Squamous epithelial	Ectocervix-vagina squamous epithelial		EPCAM;KRT5;TP63;DSG3;GATA3	PAX8;EMX2
Epi_FallopianCil	Epithelial	Ciliated epithelial	Fallopian Tube ciliated epithelial		EPCAM;PAX8;WT1;PIFO;FOXJ1
Epi_FallopianCil_Cyc	Epithelial	Ciliated epithelial	Fallopian Tube ciliated epithelial	Fallopian Tube ciliated epithelial cycling	OVGP1;MKI67
Epi_FallopianCil_Diff	Epithelial	Ciliated epithelial	Fallopian Tube ciliated epithelial	Fallopian Tube differentiated ciliated epithelial of mature	SCN1A	MUC12;CDC20B;SPDEF
Epi_FallopianCil_Early	Epithelial	Ciliated epithelial	Fallopian Tube ciliated epithelial	Fallopian Tube early ciliated epithelial	OVGP1;MUC12;CDC20B
Epi_FallopianSec	Epithelial	Secretory epithelial	Fallopian Tube secretory epithelial		EPCAM;PAX8;WT1	PIFO;BPIFB1KRT5;TP63;DSG3
Epi_FallopianSec_Cyc	Epithelial	Secretory epithelial	Fallopian Tube secretory epithelial	Fallopian Tube secretory epithelial cycling	OVGP1;MKI67
Epi_FallopianSec_EstrInd	Epithelial	Secretory epithelial	Fallopian Tube secretory epithelial	Fallopian Tube secretory epithelial estrogen induced	OVGP1;LGR5
Epi_FallopianSec_OVGP1lo	Epithelial	Secretory epithelial	Fallopian Tube secretory epithelial	Fallopian Tube secretory epithelial of OVGP1low	LYPD1;GPX3	SPDEF
Epi_ParatubalIncl_squamous	Epithelial	Squamous epithelial	Paratubal squamous epithelial		EPCAM;GATA3;KRT5;TP63;DSG3
Epi_OvarianInclCil	Epithelial	Ciliated epithelial	Ovarian Inclusion ciliated epithelial		EPCAM;PAX8;PIFO;FOXJ1
Epi_OvarianInclSec	Epithelial	Secretory epithelial	Ovarian Inclusion secretory epithelial		EPCAM;PAX8	PIFO;FOXJ1	Some are WNT7A;suggesting endometrial origin;while others are OVPG1 suggesting fallopian tube origin
Mesothelial	Mesothelial				UPK3B;LRRN4	EPCAM
Meso_GonadalCoelEpi	Mesothelial	Surface epithelium mesothelial	Gonadal coelomic epithelial		LHX9;GATA4	GATA2
Meso_OSE	Mesothelial	Surface epithelium mesothelial	Ovarian surface epithelium		LHX2;LHX9;GATA4	GATA2		OSE
Meso_OSE_Fetal	Mesothelial	Surface epithelium mesothelial	Fetal ovarian surface epithelium		LHX2;LHX9;GATA4	GATA2
Meso_ParamesoCoelEpi	Mesothelial	Surface epithelium mesothelial	Paramesonephric coelomic epithelial		GATA2	LHX2;GATA4;PAX8
Meso_Peritoneal_Fetal	Mesothelial	Surface epithelium mesothelial	Fetal peritoneum lining mesothelium		GATA2	LHX2;GATA4;PAX8
Meso_serosa	Mesothelial	Surface epithelium mesothelial	Peritoneum lining mesothelium		GATA2	LHX2;GATA4;PAX8
Mesen_StromalFibs	Mesenchymal	Stromal-interstitial fibroblasts			PDGFRA;DCN;MME	RERGL;MCAM;RGS5
Mesen_OvarianFibs	Mesenchymal	Stromal-interstitial fibroblasts			PDGFRA;DCN;GATA4;ARX;LHX9	RERGL;MCAM;RGS5;GATA2;EMX2
Mesen_OvarianFibs_AdvLike	Mesenchymal	Stromal-interstitial fibroblasts	Ovarian stroma adventitial-like		C3;DPT
Mesen_OvarianFibs_InncorMedulla	Mesenchymal	Stromal-interstitial fibroblasts	Ovarian stroma	Ovarian stroma of the inner cortex and medulla	PROK1	TSPAN8;TMEM100;LAMB1
Mesen_OvarianFibs_Medulla_SMCsLike	Mesenchymal	Stromal-interstitial fibroblasts	Ovarian stroma	Ovarian stroma of the medulla SMCs-like	PROK1;ACTG2	TSPAN8;TMEM100;LAMB1
Mesen_OvarianFibs_Outcor	Mesenchymal	Stromal-interstitial fibroblasts	Ovarian stroma	Ovarian stroma of the outer cortex	TSPAN8;TMEM100	PROK1
Mesen_OvarianFibs_Perifol	Mesenchymal	Stromal-interstitial fibroblasts	Ovarian stroma	Ovarian stroma of the perifollicular niche	PTCH1;LAMB1	TSPAN33;WFDC1;TSPAN8;TMEM100
Mesen_OvarianInclFibs	Mesenchymal	Stromal-interstitial fibroblasts	Ovarian Inclusions fibroblasts		PDGFRA;DCN;GATA2;HOXA10;HOXD10	RERGL;MCAM;RGS5
Mesen_Theca	Mesenchymal	Theca			PTCH1;PTCH2;TSPAN33;WFDC1;LAMC3
Mesen_Theca_Externa	Mesenchymal	Theca	Theca Externa		ACTG2	INSL3;ANPEP
Mesen_Theca_Interna_Cyc	Mesenchymal	Theca	Theca Interna	Theca Interna cycling	MKI67
Mesen_Theca_Interna_Perifol	Mesenchymal	Theca	Theca Interna	Theca Interna perifolicular	INSL3;ANPEP;PIEZO2;THBD	CYP17A1;GSTA1;LHCGR
Mesen_Theca_Interna_Steroid	Mesenchymal	Theca	Theca Interna	Theca Interna steroidogenic	INSL3;ANPEP;CYP17A1;GSTA1;LHCGR	PIEZO2
Mesen_Theca_Atretic	Mesenchymal	Theca	Theca Interna	Theca atretic
Mesen_FallopianFibs	Mesenchymal	Stromal-interstitial fibroblasts	Fallopian tube stroma		PDGFRA;DCN;HOXA7;GATA2	RERGL;MCAM;RGS5;HOXD10
Mesen_UterotubalJunctionFibs	Mesenchymal	Stromal-interstitial fibroblasts	Uterotubal Junction fibroblasts		PDGFRA;DCN;GATA2;HOXD10;HOXA10	RERGL;MCAM;RGS5
Mesen_EndoStromalFib	Mesenchymal	Stromal-interstitial fibroblasts	Endometrial functionalis stroma		PDGFRA;DCN;GATA2;HOXD10;HOXA11	RERGL;MCAM;RGS5
Mesen_EndoStromalFib_Prolif	Mesenchymal	Stromal-interstitial fibroblasts	Endometrial functionalis stroma	Endometrial stroma of proliferative phase	F13A1;TUNAR;MMP11	DKK1;LEFTY2;MMP10;MMP3,INHBA
Mesen_EndoStromalFib_Prolif_Cyc	Mesenchymal	Stromal-interstitial fibroblasts	Endometrial functionalis stroma	Endometrial stroma of proliferative phase cycling	MKI67	DKK1;LEFTY2;MMP10;MMP3,INHBA
Mesen_EndoStromalFib_eSec	Mesenchymal	Stromal-interstitial fibroblasts	Endometrial functionalis stroma	Endometrial stroma of early secretory phase	F13A1;TUNAR;MMP11;DKK1	MMP10;MMP3,INHBA
Mesen_EndoStromalFib_mSec	Mesenchymal	Stromal-interstitial fibroblasts	Endometrial functionalis stroma	Endometrial stroma of mid secretory phase	DKK1	LEFTY2;MMP10;MMP3,INHBA;F13A1;TUNAR;MMP11
Mesen_EndoStromalFib_lSec	Mesenchymal	Stromal-interstitial fibroblasts	Endometrial functionalis stroma	Endometrial stroma of late secretory phase	DKK1;LEFTY2	MMP10;MMP3,INHBA;F13A1;TUNAR;MMP11
Mesen_EndoStromalFib_MenstrualEutopic	Mesenchymal	Stromal-interstitial fibroblasts	Endometrial functionalis stroma	Endometrial stroma of the menstrual phase	MMP10;MMP3,INHBA;F13A1
Mesen_EndoStromalFib_MenstrualFluid	Mesenchymal	Stromal-interstitial fibroblasts	Endometrial functionalis stroma	Endometrial stroma of the menstrual effluent	MMP10;MMP3,INHBA;DKK1	TUNAR;F13A1
Mesen_EndoStromalFib_nEMC	Mesenchymal	Stromal-interstitial fibroblasts	Endometrial functionalis stroma	Endometrial stroma in no endogenous menstrual cycle (nEMC)			Heterogeneous population;depends on the hormonal treatment
Mesen_EndoStromalFib_nEMC_Cyc	Mesenchymal	Stromal-interstitial fibroblasts	Endometrial functionalis stroma	Endometrial stroma in no endogenous menstrual cycle (nEMC) cycling	MKI67		Heterogeneous population;depends on the hormonal treatment
Mesen_EndoStromalFib_nEMC_Sec	Mesenchymal	Stromal-interstitial fibroblasts	Endometrial functionalis stroma	Endometrial stroma in no endogenous menstrual cycle (nEMC), decidualised	DKK1		Heterogeneous population;depends on the hormonal treatment
Mesen_EndoStromalFib_Menopause	Mesenchymal	Stromal-interstitial fibroblasts	Endometrial functionalis stroma	Endometrial stroma in postmenopause
Mesen_EndoGlandBas	Mesenchymal	Stromal-interstitial fibroblasts	Endometrial basalis stroma		SFRP5;MMP11;TUNAR;F13A1	DKK1;LEFTY2;MMP10;MMP3
Mesen_CervixFibs	Mesenchymal	Stromal-interstitial fibroblasts	Cervix stroma		PDGFRA;DCN;HOXA13;GATA2	RERGL;MCAM;MYH11;FOXF1
Mesen_VaginaFibs	Mesenchymal	Stromal-interstitial fibroblasts	Vagina stroma		PDGFRA;DCN;FOXF1	RERGL;MCAM;RGS5;HOXA13;EMX2
Mesen_AdvFibs	Mesenchymal	Adventitial fibroblasts			DPT;C3;SFRP2;DPP4
Mesen_AdvFibsIntr	Mesenchymal	Adventitial fibroblasts	Adventitial fibroblasts	Transitioning adventitial fibroblasts	ACSM3;C7			Fibroblast_basalis;FibC3;C7-Fibroblast
Mesen_AdvFibs_PI16hi	Mesenchymal	Adventitial fibroblasts	Adventitial fibroblasts	Adventitial fibroblasts PI16 high	PI16;CD34;DPP4;SFRP2;C3;IL33;MFAP5;KCNB2;SCARA5;SLPI
Mesen_AdvFibs_PI16low	Mesenchymal	Adventitial fibroblasts	Adventitial fibroblasts	Adventitial fibroblasts PI16 low	C3;ABCA10;C7
Mesen_AdvFibs_PI16low_Vagina	Mesenchymal	Adventitial fibroblasts	Vaginal Adventitial fibroblasts	Vaginal adventitial fibroblasts PI16 low	CXCL1;GREM1;CD83;LRP1B
Mesen_Pericyte	Mesenchymal	Pericytes	Pericytes		RGS5;KCNJ8;ABCC9;GGT5;STEAP4;MYH11;PDGFRB;NG2			ePV1b;PV-STEAP4;PV_Capillary
Mesen_Pericyte_Cyc	Mesenchymal	Pericytes	Pericytes	Cycling pericytes	MKI67			PV_cycling
Mesen_Pericyte_SMCsIntr	Mesenchymal	Pericytes	Pericytes	Pericyte-smooth muscle intermediates	DES;CLSTN2;HMCN2
Mesen_Pericyte_EndoSpiralArt	Mesenchymal	Pericytes	Endometrial pericytes surrounding spiral arteries		SLC38A11;STC2;FLT1;HOPX	STEAP4		ePV1a
Mesen_Pericyte_EndoStromalLike	Mesenchymal	Pericytes	Endometrial pericyte-stromal-likes		MMP11;ANO4;RORB;DIO2			ePV2
Mesen_Pericyte_EndoStromalLike_MenstrualFluid	Mesenchymal	Pericytes	Endometrial pericyte-stromal-likes	Menstrual fluid endometrial pericyte-stromal-likes	MMP1;MMP10;STC1;MMP3;IL11
Mesen_SMCs	Mesenchymal	Smooth muscles	Smooth muscles		ACTG2;MYH11;KCNMB1;DES;ATP1B1;CNN1			uSMC
Mesen_vSMCs	Mesenchymal	Vascular smooth muscles			RERGL;MYH11;TAGLN			mPV;PV_SMC;PV-MYH11_CDKN1A+;PV-MYH11_CDKN1A-
Mesen_vSMCs_medArt	Mesenchymal	Vascular smooth muscles	Vascular smooth muscles	Medium artery / arteriolar vascular smooth muscles	RERGL;NRGN;NET1			mPV;PV_SMC;PV-MYH11_CDKN1A+;PV-MYH11_CDKN1A-
Mesen_vSMCs_largeArt	Mesenchymal	Vascular smooth muscles	Vascular smooth muscles	Large vessel vascular smooth muscles	RERGL;FOXC1;MT1M			mPV;PV_SMC;PV-MYH11_CDKN1A+;PV-MYH11_CDKN1A-
Granulosa_AMHpos	Supporting of the Ovary	Granulosa	Granulosa AMH+		AMH;FSHR	RDH10;NOTCH3
Granulosa_AMHpos_Antral	Supporting of the Ovary	Granulosa	Granulosa AMH+	Granulosa AMH+ of antral follicle	GDF7	EPPIN;COL2A1
Granulosa_AMHpos_Atretic	Supporting of the Ovary	Granulosa	Granulosa AMH+	Granulosa AMH+ atretic		COL2A1
Granulosa_AMHpos_Cumulus	Supporting of the Ovary	Granulosa	Granulosa AMH+	Granulosa AMH+ of the cummulus from preantral and antral follicle	EPPIN	COL2A1
Granulosa_AMHpos_Cyc	Supporting of the Ovary	Granulosa	Granulosa AMH+	Granulosa AMH+ cycling	MKI67	COL2A1
Granulosa_AMHpos_Prenatral	Supporting of the Ovary	Granulosa	Granulosa AMH+	Granulosa AMH+ of preantral follicles	IHH;CYP19A1	COL2A1;GDF7;EPPIN
Granulosa_AMHpos_smallPrenatral	Supporting of the Ovary	Granulosa	Granulosa AMH+	Granulosa AMH+ of small preantral follicles	COL2A1;GSTA1	IHH;CYP19A1
Granulosa_AMHneg_Squamous	Supporting of the Ovary	Granulosa	Granulosa of primordial follicle	Granulosa of primordial follicle quiescent	RDH10;NOTCH3;WNT6;LHX2	AMH;FSHR
Granulosa_AMHneg_Atretic	Supporting of the Ovary	Granulosa	Granulosa of primordial follicle	Granulosa of primordial follicle atretic	RDH10;NOTCH3;WNT6	AMH;FSHR
Granulosa_AMHpos_Primary	Supporting of the Ovary	Granulosa	Granulosa of primordial follicle	Granulosa of primary follicle	AMH;FSHR;RDH10;NOTCH3;WNT6	LHX2
Neural_Schwann	Neural crest-derived	Glials			S100B;PLP1;SOX10
Neural_Schwann	Neural crest-derived	Glials	Schwanns			MBP;PRX;GJC3
Neural_Schwann_myelinating	Neural crest-derived	Glials	Schwanns	Schwanns myelinating	MBP;PRX;GJC3
Neural_Schwann_Cyc	Neural crest-derived	Glials	Schwanns	Schwanns cycling	MKI67
Neural_Schwann_Fetal	Neural crest-derived	Glials	Schwanns	Schwanns mature fetal	FGL2	POU3F1;PAX3;S100A4;SMOC1
Neural_Schwann_Immature	Neural crest-derived	Glials	Schwanns	Schwanns immature/promyelinating	POU3F1
Neural_Schwann_Precursor	Neural crest-derived	Glials	Schwanns	Schwann precursor	PAX3;S100A4;SMOC1
Neural_SympatheticNeurons	Neural crest-derived	Neurons	Sympathetic neurons		GAP43;PHOX2A;STMN2
Neural_SympatheticNeurons_Immature	Neural crest-derived	Neurons	Sympathetic neurons	Sympathetic neurons immature
Neural_SympatheticNeurons_Immature_Cyc	Neural crest-derived	Neurons	Sympathetic neurons	Sympathetic neurons cycling	MKI67
Neural_SympatheticNeurons_Noradrenergic	Neural crest-derived	Neurons	Sympathetic neurons	Sympathetic neurons noradrenergic	HMX1
Neural_Melanocyte_Fetal	Neural crest-derived	Melanocyte	Genital melanocytes	Genital melanocytes fetal	TYRP1;TYR;PMEL;PAX3
Mesen_FallopianLig_Fetal	Mesenchymal	Ligament fibroblast	Fallopian tube ligament fibroblast	Fetal fallopian tube ligament fibroblast	PTGER3
Mesen_UGSLig	Mesenchymal	Ligament fibroblast	Urogenital sinus ligament fibroblast		PTGER3
Mesen_UterusLig_Fetal	Mesenchymal	Ligament fibroblast	Uterine ligament fibroblast	Fetal uterine ligament fibroblast	PTGER3
Mesen_PV_Fetal	Mesenchymal	Perivascular	Fetal perivascular		RERGL;MCAM;RGS5	PDGFRA
Mesen_SMCs_Fetal	Mesenchymal	Smooth muscle cell			ACTG2;MYH11;KCNMB1;DES;ATP1B1;CNN1
Mesen_CervixVaginaSMCs_Fetal	Mesenchymal	Smooth muscle cell	Cervix Smooth muscle cell	Fetal cervicovaginal smooth muscle
Mesen_FallopianSMCs_Fetal	Mesenchymal	Smooth muscle cell	Fallopian tube Smooth muscle cell	Fetal fallopian tube smooth muscle
Mesen_UGSSMCs	Mesenchymal	Smooth muscle cell	Urogenital sinus smooth muscle
Mesen_UterusSMCs_Fetal	Mesenchymal	Smooth muscle cell	Uterine Smooth muscle cell	Fetal uterine smooth muscle
Mesen_VaginaSMCs_Lower_Fetal	Mesenchymal	Smooth muscle cell	Vagina Smooth muscle cell	Fetal lower vaginal smooth muscle
Mesen_InterstitialFibroblast	Mesenchymal	Stromal-interstitial fibroblast			PDGFRA;DCN;MME	RERGL;MCAM;RGS5
Mesen_CervixFib_Fetal	Mesenchymal	Stromal-interstitial fibroblast	Cervix stroma	Fetal cervical fibroblast
Mesen_CorpusCavernosumFib_Fetal	Mesenchymal	Stromal-interstitial fibroblast	Corpus cavernosum fibroblast	Fetal corpus cavernosum fibroblast	SOX9;PRR16
Mesen_CorpusSpongiosumFib_Fetal	Mesenchymal	Stromal-interstitial fibroblast	Corpus spongiosum fibroblast	Fetal corpus spongiosum fibroblast	FOXF1;SALL1
Mesen_EpoophronFib_Fetal	Mesenchymal	Stromal-interstitial fibroblast	Epoophoron fibroblast	Fetal epoophoron fibroblast	PLAC1
Mesen_FallopianFib_Fetal	Mesenchymal	Stromal-interstitial fibroblast	Fallopian tube stroma	Fetal fallopian tube fibroblast	ITGBL1;CD36
Mesen_GlansFib_Fetal	Mesenchymal	Stromal-interstitial fibroblast	Glans fibroblast	Fetal glans fibroblast	SP9;DLX5
Mesen_GonadalFib_Undiff	Mesenchymal	Stromal-interstitial fibroblast	Gonadal fibroblast		PDGFRA;DCN;GATA4;LHX9;ARX	WNT6;DMRT1;IL17B
Mesen_LabiaFib_Fetal	Mesenchymal	Stromal-interstitial fibroblast	Labial fibroblast	Fetal labial fibroblast
Mesen_LabioScrotalSwelling_Fetal	Mesenchymal	Stromal-interstitial fibroblast	Labioscrotal swelling fibroblast	Fetal labioscrotal swelling fibroblast
Mesen_MesonephricFib_Fetal	Mesenchymal	Stromal-interstitial fibroblast	Mesonephric duct stroma	Fetal mesonephric stromal fibroblast	PLAC1;HTR2B
Mesen_MullerianFib	Mesenchymal	Stromal-interstitial fibroblast	Mullerian duct stroma	Fetal Müllerian fibroblast	AMHR2;CNTN1
Mesen_OvarianFib_Fetal	Mesenchymal	Stromal-interstitial fibroblast	Ovarian stroma	Fetal ovarian stroma	PDGFRA;DCN;GATA4;LHX9;ARX	WNT6;DMRT1;IL17B
Mesen_Prepuce_Fetal	Mesenchymal	Stromal-interstitial fibroblast	Prepuce Fibroblast	Fetal prepuce fibroblast	SIX1;SHOX2
Mesen_UGSFib_Lower	Mesenchymal	Stromal-interstitial fibroblast	Urogenital sinus fibroblast	Fetal Lower urogenital sinus fibroblast	FOXF1;FENDRR
Mesen_UGSFib_Upper	Mesenchymal	Stromal-interstitial fibroblast	Urogenital sinus fibroblast	Fetal Upper urogenital sinus fibroblast	GAP43;TNC
Mesen_UterusFib_Fetal	Mesenchymal	Stromal-interstitial fibroblast	Uterine interstitial fibroblast	Fetal uterine stromal fibroblast	ITGA4;RORB
Mesen_VaginaFib_Lower_Fetal	Mesenchymal	Stromal-interstitial fibroblast	Vagina stroma	Fetal lower vaginal stromal fibroblast	SRD5A2;GAP43
Mesen_VaginaFib_Upper_Fetal	Mesenchymal	Stromal-interstitial fibroblast	Vagina stroma	Fetal upper vaginal stromal fibroblast	SRD5A2;FENDRR
Epi_FallopianCil_Fetal	Epithelial	Ciliated epithelial	Fallopian Tube ciliated epithelial	Fetal fallopian tube ciliated epithelial	DNAH12
Epi_FallopianSec_Fetal	Epithelial	Secretory epithelial	Fallopian Tube secretory epithelial	Fetal fallopian tube secretory epithelial	PNOC;ERP27
Epi_GenitalSurf_Fetal	Epithelial	Squamous epithelial	Genital surface squamous epithelial	Fetal genital surface epithelial	KRT14;KRTDAP
Epi_MesonephricTub_Fetal	Epithelial	Secretory epithelial	Mesonephric tubule epithelial	Fetal mesonephric tubule epithelial	FXYD2
Epi_Mullerian_Undiff	Epithelial	Undifferentiated epithelial	Müllerian duct undifferentiated epithelial		WNT7A;SOX17
Epi_PrepuceSquamous_Fetal	Epithelial	Squamous epithelial	Preputial squamous epithelial	Fetal preputial squamous epithelial	KRT14;WNT3
Epi_reteOvarii_Fetal_Undiff	Epithelial	Secretory epithelial	Rete ovarii epithelial	Fetal rete ovarii epithelial
Epi_UGS_Undiff	Epithelial	Secretory epithelial	Urogenital sinus epithelial		FOXA1;SHH
Epi_UrethralSquamous_Fetal	Epithelial	Squamous epithelial	Urethral epithelial	Fetal urethral epithelial	FOXA1;PSCA
Epi_Uterocervical_Fetal	Epithelial	Undifferentiated epithelial	Uterocervical undifferentiated epithelial	Fetal uterocervical epithelial	UCA1;DLX5
Epi_Vagina_Lower_Fetal	Epithelial	Secretory epithelial	Vaginal urogenital sinus-derived epithelial	Fetal lower urogenital sinus-derived vaginal epithelial	FOXA1;PRAC1
Epi_Vagina_Upper_Fetal	Epithelial	Squamous epithelial	Vaginal Müllerian-derived squamous epithelial	Fetal upper Müllerian-derived vaginal squamous epithelial	DLX5;UCA1;TP63	FOXA1
Germcell	Germ				DDX4;DAZL
Germcell_PGCs	Germ	Primordial germ			NANOG;NANOS3;POU5F1	STRA8;ZGLP1
Germcell_PGC_Cyc	Germ	Primordial germ	Primordial germ cycling		MKI67
Germcell_GGCs	Germ	Gonadal germ
Germcell_Oogonia_premeiotic	Germ	Oogonia	Premeiotic oogonia		STRA8;ZGLP1	NANOG;NANOS3;POU5F1;SYCP1
Germcell_Oogonia_meiotic	Germ	Oogonia	Meiotic oogonia		SYCP1	NANOG;NANOS3;POU5F1;STRA8;ZGLP1;ZP3;NOBOX;GDF9
Germcell_Oocyte	Germ	Oocyte			ZP3;NOBOX;GDF9
Germcell_PrimaryOocyte_Fetal	Germ	Oocyte	Primary oocyte		ZP3;FIGLA	ZP4;PIWIL3
Germcell_PrimaryOocyte_ZP4	Germ	Oocyte	Primary oocyte	Primary oocyte PIWIL3+	ZP3;FIGLA;PIWIL3;ZP4
Endo	Endothelial				CHD5
Endo_artery	Endothelial	Artery endothelial			CHD5;GJA5;GJA4;SEMA3G			Artery
Endo_ven	Endothelial	Venous endothelial			ACKR1
Endo_ven_pcv	Endothelial	Venous endothelial	Post-capillary venous endothelial		ACKR1,SELP;TNFRSF1A			PCV
Endo_ven_apcv	Endothelial	Venous endothelial	Post-capillary venous endothelial	Activated post-capillary venous endothelial	SELE;ICAM1;AQP1;PLVAP			aPCV
Endo_ven_tpcv	Endothelial	Venous endothelial	Post-capillary venous endothelial	Transitional post-capillary venous endothelial				tPCV
Endo_ven_hev	Endothelial	Venous endothelial	High endothelial venule		TIMP1;OSBPL1A			HEV
Endo_cap	Endothelial	Capillary endothelial			RGCC;CAV1;VWF			Capillary
Endo_cap_tip	Endothelial	Capillary endothelial	Angiogenic tip endothelial		ESM1;CXCR4; PGF			TIP
Endo_cap_cycl	Endothelial	Capillary endothelial	Capillary endothelial cycling		MKI67;CDK1			Endo_cycling
Endo_cap_APCDD1	Endothelial	Capillary endothelial	Endometrial capillary endothelial	Endothelial of endometrial capillary APCDD1+	APCDD1			Endometrium_capillary
Endo_lymp	Endothelial	Lymphatic endothelial			PROX1;LYVE1;CCL21;PDPN			Lymphatic
Gonadal_SomaticPrec	Gonadal somatic	Gonadal somatic precursor			GATA4;LHX9;ARX;WNT6;DMRT1;IL17B	UPK3B;LGR5;PAX8
Gonadal_SupportingUndiff	Gonadal somatic	Gonadal supporting	Gonadal undifferentiated supporting		GATA4;WNT6;DMRT1;TSPAN8;LGR5	ARX;PAX8	Expresses SRY in males (in males XY)
Gonadal_preGranulosa-CEderived	Gonadal somatic	Gonadal supporting	First wave pre-granulosa		GATA4;WNT6;OSR1;FOXL2;WNT4	ARX;PAX8;LGR5;LHX2
Gonadal_preGranulosa-OSEderived_early	Supporting of the Ovary	Granulosa	Second wave fetal pre-granulosa	Second wave fetal pre-granulosa, early differentiated state	GATA4;LHX9;LHX2;FOXL2;TOX3	UPK3B;WNT4
Gonadal_preGranulosa-OSEderived_late	Supporting of the Ovary	Granulosa	Second wave fetal pre-granulosa	Second wave fetal pre-granulosa, late differentiated state	GATA4;LHX9;LHX2;FOXL2;BMP2;TOX3	WNT4
Granulosa_sq_Fetal	Supporting of the Ovary	Granulosa	Granulosa of primordial follicle	Granulosa of primordial follicle quiescent	RDH10;NOTCH3;WNT6;LHX2	AMH;FSHR
Gonadal_rete_Fetal_Undiff	Gonadal somatic	Gonadal supporting	Gonadal supporting rete ovarii and testes precursor		GATA4;WNT6;PAX8;SST;RMST;TBX1		Epithelium of the rete ovarii — a network of epithelial cords in the ovarian hilum derived from mesonephric tubules that connects to the ovarian follicles. PAX8+, mixed Müllerian/mesonephric character. Undifferentiated L4 assigned because the fetal rete ovarii has not yet acquired its adult tubular structure. Clinically relevant: the rete ovarii is the putative origin of some serous cystadenomas …
Endo_cap_kidney	Endothelial	Capillary endothelial	Capillary likely from kidney			EHD3
